# NEMO: Improved and accurate models for identification of 6mA using Nanopore sequencing

**DOI:** 10.1101/2024.03.12.584205

**Authors:** Onkar Kulkarni, Lamuk Zaveri, Reuben Jacob Mathew, Nitesh Kumar Singh, Sreenivas Ara, Shambhavi Garde, Manjula Reddy, Karthik Bharadwaj Tallapaka, Divya Tej Sowpati

## Abstract

DNA methylation plays a key role in epigenetic regulation across lifeforms. Nanopore sequencing enables direct detection of base modifications. While multiple tools are currently available for studying 5-methylcytosine (5mC), there is a paucity of models that can detect 6-methyladenine (6mA) from raw nanopore data. Leveraging the motif-driven nature of bacterial methylation systems, we generated 6mA identification models that vastly surpass the accuracy of the current best model. Our work enables the study of 6mA at a single-base resolution in new as well as existing nanopore datasets.
