## Supplementary material for "NEMO: Improved and accurate models for identification of 6mA using Nanopore sequencing": Table 1

### Sheet: Sheet1
Species	Methylated Base	Motif	Methylation expected	Reference
Escherichia coli K-12 MG1655	6mA	GaTC	yes	http://rebase.neb.com/cgi-bin/pacbioget?17068
Helicobacter pylori 26695	6mA	ATTAaT	yes	https://doi.org/10.1093/nar/gkt1201
Helicobacter pylori 26695	6mA	CaTG	yes	https://doi.org/10.1093/nar/gkt1201
Helicobacter pylori 26695	6mA	GaGG	yes	https://doi.org/10.1093/nar/gkt1201
Helicobacter pylori 26695	6mA	CGRaT	yes	https://doi.org/10.1093/nar/gkt1201
Helicobacter pylori 26695	6mA	GAAGa	yes	https://doi.org/10.1093/nar/gkt1201
Helicobacter pylori 26695	6mA	GaNtC	yes	https://doi.org/10.1093/nar/gkt1201
Helicobacter pylori 26695	6mA	GaTC	yes	https://doi.org/10.1093/nar/gkt1201
Helicobacter pylori 26695	6mA	GCGTa	yes	https://doi.org/10.1093/nar/gkt1201
Helicobacter pylori 26695	6mA	TCGa	yes	https://doi.org/10.1093/nar/gkt1201
Helicobacter pylori 26695	A	GaGAA	no
Helicobacter pylori 26695	A	GaTAC	no
Helicobacter pylori 26695	A	GCaTT	no
Helicobacter pylori 26695	A	TTaG	no
Helicobacter pylori JP26	6mA	ATTAaT	yes	https://doi.org/10.1038/s41592-021-01109-3
Helicobacter pylori JP26	6mA	CaTG	yes	https://doi.org/10.1038/s41592-021-01109-3
Helicobacter pylori JP26	4mC	cCGG	yes	https://doi.org/10.1038/s41592-021-01109-3
Helicobacter pylori JP26	6mA	GAaTTC	yes	https://doi.org/10.1038/s41592-021-01109-3
Helicobacter pylori JP26	6mA	GaGG	yes	https://doi.org/10.1038/s41592-021-01109-3
Helicobacter pylori JP26	5mC	GGcC	yes	https://doi.org/10.1038/s41592-021-01109-3
Helicobacter pylori JP26	6mA	TCGa	yes	https://doi.org/10.1038/s41592-021-01109-3
Helicobacter pylori JP26	6mA	TGCa	yes	https://doi.org/10.1038/s41592-021-01109-3
Helicobacter pylori JP26	A	aCCGG	no
Helicobacter pylori JP26	A	aGGCC	no
Helicobacter pylori JP26	A	CATGa	no
Helicobacter pylori JP26	A	GaATTC	no
Helicobacter pylori JP26	A	GaTC	no	https://doi.org/10.1038/s41592-021-01109-3
Helicobacter pylori JP26	A	GTCGa	no
Helicobacter pylori JP26	A	TaCTT	no	https://doi.org/10.1038/s41592-021-01109-3
Helicobacter pylori JP26	A	TCaCC	no	https://doi.org/10.1038/s41592-021-01109-3
Bacillus subtilis B-354	A	AAGaNNNNNCTC	no
Bacillus subtilis B-354	A	CAGaG	no
Bacillus subtilis B-354	6mA	CNCaNNNNNNNRTGT	yes	http://rebase.neb.com/cgi-bin/pacbioget?39238
Bacillus subtilis B-354	A	GaTC	no
Bacillus subtilis B-354	A	TCTaNNNNNNTTAA	no
Bacillus subtilis B-354	A	TTaANNNNNNTAGA	no
Escherichia coli B-1109	6mA	AAGaNNNNNCTC	yes	http://rebase.neb.com/cgi-bin/pacbioget?34489
Escherichia coli B-1109	A	CAGaG	no
Escherichia coli B-1109	A	CNCaNNNNNNNRTGT	no
Escherichia coli B-1109	6mA	GaTC	yes	http://rebase.neb.com/cgi-bin/pacbioget?34489
Escherichia coli B-1109	A	TCTaNNNNNNTTAA	no
Escherichia coli B-1109	A	TTaANNNNNNTAGA	no
Enterococcus faecalis B-537	A	AAGaNNNNNCTC	no
Enterococcus faecalis B-537	A	CAGaG	no
Enterococcus faecalis B-537	A	CNCaNNNNNNNRTGT	no
Enterococcus faecalis B-537	A	GaTC	no
Enterococcus faecalis B-537	A	TCTaNNNNNNTTAA	no
Enterococcus faecalis B-537	A	TTaANNNNNNTAGA	no
Listeria monocytogenes B-1840	A	AAGaNNNNNCTC	no
Listeria monocytogenes B-1840	A	CAGaG	no
Listeria monocytogenes B-1840	A	CNCaNNNNNNNRTGT	no
Listeria monocytogenes B-1840	A	GaTC	no
Listeria monocytogenes B-1840	A	TCTaNNNNNNTTAA	no
Listeria monocytogenes B-1840	A	TTaANNNNNNTAGA	no
Pseudomonas aeruginosa B-3509	A	AAGaNNNNNCTC	no
Pseudomonas aeruginosa B-3509	A	CAGaG	no
Pseudomonas aeruginosa B-3509	A	CNCaNNNNNNNRTGT	no
Pseudomonas aeruginosa B-3509	A	GaTC	no
Pseudomonas aeruginosa B-3509	A	TCTaNNNNNNTTAA	no
Pseudomonas aeruginosa B-3509	A	TTaANNNNNNTAGA	no
Staphylococcus aureus B-41012	A	AAGaNNNNNCTC	no
Staphylococcus aureus B-41012	A	CAGaG	no
Staphylococcus aureus B-41012	A	CNCaNNNNNNNRTGT	no
Staphylococcus aureus B-41012	A	GaTC	no
Staphylococcus aureus B-41012	6mA	TCTaNNNNNNTTAA	yes	http://rebase.neb.com/cgi-bin/pacbioget?34568
Staphylococcus aureus B-41012	6mA	TTaANNNNNNTAGA	yes	http://rebase.neb.com/cgi-bin/pacbioget?34568
Salmonella enterica B-4212	A	AAGaNNNNNCTC	no
Salmonella enterica B-4212	6mA	CAGaG	yes	http://rebase.neb.com/cgi-bin/pacbioget?34558
Salmonella enterica B-4212	A	CNCaNNNNNNNRTGT	no
Salmonella enterica B-4212	6mA	GaTC	no
Salmonella enterica B-4212	A	TCTaNNNNNNTTAA	no
Salmonella enterica B-4212	A	TTaANNNNNNTAGA	no
